# Coffee microsporogenesis and related small interfering RNAs biosynthesis have a unique pattern among eudicots suggesting a sensitivity to climate changes

**DOI:** 10.1101/2023.07.06.548025

**Authors:** Kellen Kauanne Pimenta de Oliveira, Raphael Ricon de Oliveira, Gabriel de Campos Rume, Thales Henrique Cherubino Ribeiro, Christiane Noronha Fernandes-Brum, Atul Kakrana, Sandra Mathioni, Blake C. Meyers, Matheus de Souza Gomes, Antonio Chalfun-Junior

## Abstract

Recently, the siRNAs pathways, and especially reproductive phasiRNAs, have attracted attention in eudicots since their biological roles are still unknown and their biogenesis took different evolutionary pathways compared to monocots. In this work, we used *Coffea arabica* L., a recently allotetraploid formed from the hybridization of *C. canephora* and *C. eugenioides* unreduced gametes, to explore microsporogenesis and small RNAs related pathways in a eudicot crop. First, we identified the microsporogenesis stages during anther development revealing that pre-meiosis occurs in anthers of 1.5 mm inside floral buds (FBs), whereas meiosis between 1.5 and 4.2 mm FBs, and post-meiosis in FBs larger than 4.2mm. These stages coincide with the Brazilian winter, a period of FBs reduced growth which suggests temperature sensitivity. Next, we identified and quantified the expression of reproductive 21- and 24-nt phasiRNAs during coffee anther development together with their canonical and novel miRNA triggers, and characterized the DCL and AGO families. Our results showed that the pattern of reproductive phasiRNA abundance in *C. arabica* is unique among described eudicots and the canonical trigger car-miR2275 is involved in the processing of both 21 and 24 nt phasiRNAs. Fourteen DCL genes were identified, but DCL5, related to phasiRNA biosynthesis in monocots, was not according to its specificity for monocots. Thus, our work explored the knowledge gap about microsporogenesis and related siRNAs pathways in coffee, contributing to the control of reproductive development and to the improvement of fertility in eudicots.
