## Supplementary material for "Coffee microsporogenesis and related small interfering RNAs biosynthesis have a unique pattern among eudicots suggesting a sensitivity to climate changes": Table S1

### Sheet: DCL Proteins
Reference sequences						Coffea arabica
Id	Species	Class	Accession			Id	Accession	mRNA	Loci	Chromosome	CDS	Protein	C. canephora homolog*
AtDCL01	Arabidopsis thaliana	Eudicot	NP_171612.1			CaDCL1.1	XP_027068549.1	XM_027212748.1	LOC113693952	6C	5283	1760	-
AtDCL02	Arabidopsis thaliana	Eudicot	NP_566199.4			CaDCL1.2	XP_027072457.1	XM_027216656.1	LOC113697172	6E	5283	1760	-
AtDCL03	Arabidopsis thaliana	Eudicot	NP_001154662.2			CaDCL1.3	XP_027127282.1	XM_027271481.1	LOC113743463	5E	1098	395	-
AtDCL04	Arabidopsis thaliana	Eudicot	NP_001190348.1			CaDCL2.1	XP_027087439.1	XM_027231638.1	LOC113708917	9C	4251	1416	CcDCL2.1
MiDCL01	Mangifera indica	Eudicot	XP_044491357.1			CaDCL2.2	XP_027105510.1	XM_027249709.1	LOC113726155	2C	2565	854	CcDCL2.3
MiDCL02	Mangifera indica	Eudicot	XP_044470266.1			CaDCL2.3	XP_027105516.1	XM_027249715.1	LOC113726156	2C	2355	784	CcDCL2.4
MiDCL03	Mangifera indica	Eudicot	XP_044463559.1			CaDCL2.4	XP_027105517.1	XM_027249716.1	LOC113726157	2C	1050	349	CcDCL2.2b
MiDCL04	Mangifera indica	Eudicot	XP_044464158.1			CaDCL2.5	XP_027111922.1	XM_027256121.1	LOC113731070	2E	2568	855	-
BnDCL01	Brassica napus	Eudicot	XP_013671327.1			CaDCL2.6	XP_027111925.1	XM_027256124.1	LOC113731071	2E	2355	784	CcDCL2.4
BnDCL02	Brassica napus	Eudicot	XP_013747664.1			CaDCL2.7	XP_027065903.1	XM_027210102.1	LOC113691802	6C	2286	761	CcDCL2.6
BnDCL03	Brassica napus	Eudicot	XP_013656716.1			CaDCL2.8	XP_027069499.1	XM_027213698.1	LOC113694813	6E	2286	761	CcDCL2.6
BnDCL04	Brassica napus	Eudicot	XP_022565921.1			CaDCL3.1	XP_027080289.1	XM_027224488.1	LOC113703200	8E	5022	1673	CcDCL3
RsDCL01	Raphanus sativus	Eudicot	XP_018432594.1			CaDCL3.2	XP_027084395.1	XM_027228594.1	LOC113706662	8C	5019	1672	CcDCL3
RsDCL02	Raphanus sativus	Eudicot	XP_018492045.1			CaDCL4	XP_027066993.1	XM_027211192.1	LOC113692701	6C	4977	1658	CcDCL4
RsDCL03	Raphanus sativus	Eudicot	XP_018492267.1
RsDCL04	Raphanus sativus	Eudicot	XP_018443857.1							Truncated
CsDCL01	Citrus sinensis	Eudicot	XP_006491399.1			Coffea canephora*
CsDCL02	Citrus sinensis	Eudicot	XP_006480489.1			Id	Accession		*Reference: Noronha Fernandes-Brum et al., 2017. https://doi.org/10.1371/journal.pone.0176333
CsDCL03	Citrus sinensis	Eudicot	XP_006474520.1			CcDCL1	-
CsDCL04	Citrus sinensis	Eudicot	XP_006473958.1			CcDCL2.1	Cc09_g03980
BrDCL01	Brassica rapa	Eudicot	XP_033138117.1			CcDCL2.2a	Cc02_g14900
BrDCL02	Brassica rapa	Eudicot	XP_033148192.1			CcDCL2.2b	Cc02_g14910
BrDCL03	Brassica rapa	Eudicot	XP_009150277.1			CcDCL2.3	Cc02_g14920
BrDCL04	Brassica rapa	Eudicot	XP_009120817.2			CcDCL2.4	Cc02_g14930
NtDCL01	Nicotiana tabacum	Eudicot	XP_016481139.1			CcDCL2.5	Cc06_g19770
NtDCL02	Nicotiana tabacum	Eudicot	XP_016452613.1			CcDCL2.6	Cc06_g19980
NtDCL03	Nicotiana tabacum	Eudicot	XP_016512459.1			CcDCL3	Cc08_g06780
NtDCL04	Nicotiana tabacum	Eudicot	XP_016484183.1			CcDCL4	Cc06_g07320
SlDCL01	Solanum lycopersicum	Eudicot	NP_001289827.1
SlDCL02	Solanum lycopersicum	Eudicot	XP_025887082.1
SlDCL03	Solanum lycopersicum	Eudicot	NP_001289826.1
SlDCL04	Solanum lycopersicum	Eudicot	NP_001266210.2
VvDCL03	Vitis vinifera	Eudicot	XP_010648400.1
FvDCL03	Fragaria vesca	Eudicot	XP_011467219.1
ZmDCL01	Zea mays	Monocot	NP_001335948.1
ZmDCL02	Zea mays	Monocot	NP_001335082.1
ZmDCL03	Zea mays	Monocot	NP_001335225.1
ZmDCL04	Zea mays	Monocot	NP_001340484.1
ZmDCL05	Zea mays	Monocot	XP_008664844.1
SbDCL01	Sorghum bicolor	Monocot	XP_021306970.1
SbDCL02	Sorghum bicolor	Monocot	XP_021318447.1
SbDCL03	Sorghum bicolor	Monocot	XP_021312994.1
SbDCL04	Sorghum bicolor	Monocot	XP_002448150.2
SbDCL05	Sorghum bicolor	Monocot	XP_021313281.1
SvDCL01	Setaria viridis	Monocot	XP_034575424.1
SvDCL02	Setaria viridis	Monocot	XP_034574479.1
SvDCL03	Setaria viridis	Monocot	XP_034593750.1
SvDCL04	Setaria viridis	Monocot	XP_034602879.1
SvDCL05	Setaria viridis	Monocot	XP_034572151.1
SiDCL01	Setaria italica	Monocot	XP_004985932.1
SiDCL02	Setaria italica	Monocot	XP_004982513.1
SiDCL03	Setaria italica	Monocot	XP_004970995.1
SiDCL04	Setaria italica	Monocot	XP_004976179.1
SiDCL05	Setaria italica	Monocot	XP_012704427.1
PvDCL01	Panicum virgatum	Monocot	XP_039829623.1
PvDCL02	Panicum virgatum	Monocot	XP_039826807.1
PvDCL03	Panicum virgatum	Monocot	XP_039850429.1
PvDCL04	Panicum virgatum	Monocot	XP_039774766.1
PvDCL05	Panicum virgatum	Monocot	XP_039829272.1
OsDCL01	Oryza sativa	Monocot	XP_025879428.1
OsDCL02	Oryza sativa	Monocot	XP_015630302.1
OsDCL03	Oryza sativa	Monocot	XP_015621462.1
OsDCL04	Oryza sativa	Monocot	XP_015636293.1
OsDCL05	Oryza sativa	Monocot	XP_015612986.2
TaDCL01	Triticum aestivum	Monocot	XP_044384070.1
TaDCL02	Triticum aestivum	Monocot	XP_044379717.1
TaDCL03	Triticum aestivum	Monocot	XP_044342634.1
TaDCL04	Triticum aestivum	Monocot	XP_044325203.1
TaDCL05	Triticum aestivum	Monocot	XP_044325758.1
PtDCL1	Pinus tabuliformis	Gymnosperm	AJP06281.1
PtDCL2	Pinus tabuliformis	Gymnosperm	AJP06282.1
PtDCL3	Pinus tabuliformis	Gymnosperm	AJP06283.1
PtDCL4	Pinus tabuliformis	Gymnosperm	AJP06285.1

### Sheet: AGO Proteins
Reference sequences						Coffea arabica
Id	Species	Class	Accession			Id	Accession	mRNA	Loci	Chromosome	CDS	Protein	C. canephora homolog*
AtAGO_1	Arabidopsis thaliana	Eudicot	AT1G48410.2			CaAGO1	XP_027122895.1	XM_027267094.1	LOC113739770	4C	3210	1070	CcAGO1
AtAGO_2	Arabidopsis thaliana	Eudicot	AT1G31280.1			CaAGO2.1	XP_027085985.1	XM_027230184.1	LOC113707844	9C	3318	1106	CcAGO2.2
AtAGO_3	Arabidopsis thaliana	Eudicot	AT1G31290.1			CaAGO2.2	XP_027086804.1	XM_027231003.1	LOC113708539	9C	3228	1076	CcAGO2.1
AtAGO_4	Arabidopsis thaliana	Eudicot	AT2G27040.1			CaAGO2.3	XP_027087876.1	XM_027232075.1	LOC113709329	9E	3306	1102	-
AtAGO_5	Arabidopsis thaliana	Eudicot	AT2G27880.1			CaAGO2.4	XP_027088473.1	XM_027232672.1	LOC113709817	9E	3315	1105	-
AtAGO_6	Arabidopsis thaliana	Eudicot	AT2G32940.1			CaAGO4.1	XP_027080953.1	XM_027225152.1	LOC113703698	1E	2760	920	-
AtAGO_7	Arabidopsis thaliana	Eudicot	AT1G69440.1			CaAGO4.2	XP_027101120.1	XM_027245319.1	LOC113720556	NA	2760	920	CcAGO4.2
AtAGO_8	Arabidopsis thaliana	Eudicot	AT5G21030.1			CaAGO4.3	XP_027114263.1	XM_027258462.1	LOC113732581	2E	2706	902	-
AtAGO_9	Arabidopsis thaliana	Eudicot	AT5G21150.1			CaAGO4.4	XP_027121988.1	XM_027266187.1	LOC113738920	4C	2793	931	CcAGO4.1a
AtAGO10	Arabidopsis thaliana	Eudicot	AT5G43810.1			CaAGO4.5	XP_027124026.1	XM_027268225.1	LOC113740691	4E	2730	910	-
GmAGO_1	Glycine max	Eudicot	Glyma16g34300.1			CaAGO5.1	XP_027084648.1	XM_027228847.1	LOC113706822	1E	2733	911	-
GmAGO_2	Glycine max	Eudicot	Glyma20g02820.1			CaAGO5.2	XP_027125669.1	XM_027269868.1	LOC113742138	1C	2816	938.667	CcAGO5
GmAGO_4	Glycine max	Eudicot	Glyma14g04510.1			CaAGO6.1	XP_027062650.1	XM_027206849.1	LOC113689017	5C	2706	902	CcAGO16
GmAGO_5	Glycine max	Eudicot	Glyma12g08860.1			CaAGO6.2	XP_027127344.1	XM_027271543.1	LOC113743498	5E	2706	902	-
GmAGO_6	Glycine max	Eudicot	Glyma13g26240.2			CaAGO7.1	XP_027095622.1	XM_027239821.1	LOC113715583	11C	3042	1014	CcAGO7
GmAGO_7	Glycine max	Eudicot	Glyma01g06370.2			CaAGO7.2	XP_027098379.1	XM_027242578.1	LOC113717771	11E	3042	1014	-
GmAGO_9	Glycine max	Eudicot	Glyma06g47230.1			CaAGO10.1	XP_027068348.1	XM_027212547.1	LOC113693821	6C	2796	932	CcAGO10.2
GmAGO10	Glycine max	Eudicot	Glyma20g28970.1			CaAGO10.2	XP_027072355.1	XM_027216554.1	LOC113697092	6E	2796	932	-
OsAGO_1	Oryza sativa	Monocot	LOC_Os02g45070.1			CaAGO10.3	XP_027116362.1	XM_027260561.1	LOC113734183	3C	2976	992	CcAGO10.1
OsAGO_2	Oryza sativa	Monocot	LOC_Os04g52540.1			CaAGO10.4	XP_027116371.1	XM_027260570.1	LOC113734184	3C	2976	992	-
OsAGO_4	Oryza sativa	Monocot	LOC_Os01g16870.3
OsAGO_5	Oryza sativa	Monocot	LOC_Os03g47830.1			Coffea canephora*			Not expressed
OsAGO_6	Oryza sativa	Monocot	LOC_Os07g16224.1			Id	Accession
OsAGO_7	Oryza sativa	Monocot	LOC_Os03g33650.1			CcAGO1	Cc04_g08880		*Reference: Noronha Fernandes-Brum et al., 2017. https://doi.org/10.1371/journal.pone.0176333
OsAGO_9	Oryza sativa	Monocot	LOC_Os04g06770.2			CcAGO2.2	Cc09_g06780
OsAGO10	Oryza sativa	Monocot	LOC_Os06g39640.1			CcAGO2.1	Cc09_g06770
OsAGO17	Oryza sativa	Monocot	LOC_Os02g07310.1			CcAGO4.1a	Cc04_g10830
OsAGO18	Oryza sativa	Monocot	LOC_Os07g28850.1			CcAGO4.1b	Cc04_g10840
ZmAGO_1	Zea mays	Monocot	GRMZM2G441583			CcAGO4.2	Cc01_g06780
ZmAGO_2	Zea mays	Monocot	GRMZM2G007791			CcAGO4.3	Cc00_g14230
ZmAGO_4	Zea mays	Monocot	GRMZM2G589579			CcAGO5	Cc01_g10060
ZmAGO_5	Zea mays	Monocot	GRMZM2G461936			CcAGO7	Cc11_g12560
ZmAGO_6	Zea mays	Monocot	GRMZM2G347402			CcAGO10.1	Cc03_g04370
ZmAGO_7	Zea mays	Monocot	GRMZM5G892991			CcAGO10.2	Cc06_g09120
ZmAGO_9	Zea mays	Monocot	GRMZM2G141818			CcAGO16	Cc05_g02730
ZmAGO10	Zea mays	Monocot	GRMZM2G079080
ZmAGO18	Zea mays	Monocot	GRMZM2G457370
PtAGO_5	Pinus tabuliformis	Gymnosperm	AJP06229.1
PtAGO_7	Pinus tabuliformis	Gymnosperm	AJP06233.1

### Sheet: RNA-Seq libraries
Libraries
Accession	Description	Type	Tissue		Reference
SRR23107226	Coffer anthers in pre-meiosis, meiosis and post-meiosis	SINGLE	Ca_pre_meio1.fastq.gz	REP1	This work.
SRR23107225		SINGLE	Ca_pre_meio2.fastq.gz	REP2
SRR23107224		SINGLE	Ca_meio1.fastq.gz	REP1
SRR23107222		SINGLE	Ca_meio2.fastq.gz	REP2
SRR23107221		SINGLE	Ca_pos_meio1.fastq.gz	REP1
SRR23107220		SINGLE	Ca_pos_meio2.fastq.gz	REP2
SRR23060672	Buds at G4 and G5 stages of development from two different coffee genotypes Catuaí (C) and Siriema (S).	SINGLE	G4_C_bud36l_r1_RC.fastq.gz	REP1
SRR23060671		SINGLE	G4_C_bud36l_r2_RC.fastq.gz	REP2
SRR23060670		SINGLE	G4_S_bud36l_r1_RC.fastq.gz	REP1
SRR23060669		SINGLE	G4_S_bud36l_r2_RC.fastq.gz	REP2
SRR23060668		SINGLE	G5_C_green_r1_RC.fastq.gz	REP1
SRR23060667		SINGLE	G5_C_green_r2_RC.fastq.gz	REP2
SRR23060666		SINGLE	G5_S_green_r1_RC.fastq.gz	REP1
SRR23060665		SINGLE	G5_S_green_r2_RC.fastq.gz	REP2
SRR11196539	Coffee leaves under optimal and warm temperatures. https://www.ncbi.nlm.nih.gov/Traces/study/?acc=SRP251013&o=acc_s%3Aa	PAIRED	LEAVES OPTIMUM TEMPERATURES cv. ACAUÃ	REP1	Oliveira et al., 2020. https://doi.org/10.3389/fpls.2020.01113
SRR11196538		PAIRED		REP2
SRR11196526		PAIRED		REP3
SRR11196530		PAIRED		REP4
SRR11196525		PAIRED		REP5
SRR11196524		PAIRED	LEAVES OPTIMUM TEMPERATURES cv. CATUAÍ	REP1
SRR11196522		PAIRED		REP2
SRR11196521		PAIRED		REP3
SRR11196523		PAIRED		REP4
SRR11196520		PAIRED		REP5
SRR11196527		PAIRED	LEAVES WARM TEMPERATURES cv. CATUAÍ	REP1
SRR11196528		PAIRED		REP2
SRR11196529		PAIRED		REP3
SRR11196531		PAIRED		REP4
SRR11196532		PAIRED		REP5
SRR11196533		PAIRED	LEAVES WARM TEMPERATURES cv. ACAUÃ	REP1
SRR11196534		PAIRED		REP2
SRR11196535		PAIRED		REP3
SRR11196536		PAIRED		REP4
SRR11196537		PAIRED		REP5
SRR4046866	Transcriptome Analysis of Leaves, Flowers and Fruits Perisperm of Coffea arabica L. Reveals the Differential Expression of Genes Involved in Raffinose Biosynthesis. https://www.ncbi.nlm.nih.gov/Traces/study/?acc=SRP082511&o=acc_s%3Aa	SINGLE	FRUITS (PERISPERM) 30DAF	-	Ivamoto et al., 2016. doi:10.1371/journal.pone.0169595
SRR4046868		SINGLE	FRUITS (PERISPERM) 90DAF	-
SRR9964229	Coffea arabica cultivar:Bourbon Transcriptome or Gene expression. https://www.ncbi.nlm.nih.gov/sra?linkname=bioproject_sra_all&from_uid=554647	SINGLE	MERISTEMS	-	Scalabrin et al., 2020. https://doi.org/10.1038/s41598-020-61216-7
SRR9964230		SINGLE	FLOWER BUDS	-
SRR9964225		SINGLE	ROOTS	REP1
SRR9964226		SINGLE		REP2
SRR9964224		SINGLE	STEMS	REP1
SRR9964223		SINGLE		REP2
SRR9964220		SINGLE	YOUNG LEAVES	REP1
SRR9964219		SINGLE		REP2
SRR9964221		SINGLE	RED DRUPES	REP1
SRR9964228		SINGLE		REP2
SRR9964222		SINGLE	GREEN DRUPES	-
SRR9964227		SINGLE	FRUITS AT MULTIPLE STAGES OF RIPENING	-
SRR3223077	Transcriptome Analysis of Coffee Seed Germination. https://www.ncbi.nlm.nih.gov/bioproject/PRJNA305756	SINGLE	EMBRYOS	-	Silva et al., 2019. https://doi.org/10.1590/2317-1545v41n2208263
