## Supplementary material for "Coffee microsporogenesis and related small interfering RNAs biosynthesis have a unique pattern among eudicots suggesting a sensitivity to climate changes": Table S2

### Sheet: Result.ID. PHASI21
Name	P-val	Chr	Start	End	Identifier	Best k-val	Phasi ratio	Max Tag Ratio	pre_meio.fasta	meio.fasta	post_meio.fasta	Total Phasi Abundance	Most Abun Tag (MAT)	MAT Abun	MAT2	MAT2 Abun	BestLib
Phas-3	1e-07	Scaffold_1082	2795230	2795480	Scaffold_1082_2795230_2795479	14	0.97	0.84	6552	3737	11278	21567	TTATCAGTTATGATATCGGCT	18042	ATAATGAAGCTGAATGGAGTT	2959	nd
Phas-6	5e-07	Scaffold_1898	47890	48119	Scaffold_1898_47890_48118	18	0.95	0.8	35544	17957	60126	113627	TAGAGGACATTGCAGAAGACT	90489	AACTACTTGAGTTGAATCCTG	15589	nd
Phas-12	5e-07	Scaffold_2631	1117376	1117605	Scaffold_2631_1117376_1117604	16	0.97	0.89	6173	3667	10498	20338	TTATCAGTTATGATATCGGCT	18042	AACGAGAAGAATATGGAAGAT	1502	nd
Phas-13	5e-07	Scaffold_2665	526548	526756	Scaffold_2665_526548_526755	14	0.81	0.53	790	420	1104	2314	CGAATCAAGTCTTTCAGGAGC	1222	AATCCATGACTAGTATTGAGC	280	nd
Phas-20	1e-07	Scaffold_465	4421579	4421808	Scaffold_465_4421579_4421807	10	0.97	0.82	575	201	542	1318	CTTAACTCAGTATTGTCTGCT	1075	CTCATCTCAATGGTTTGGGCC	76	nd
Phas-21	1e-06	Scaffold_469	391440	391669	Scaffold_469_391440_391668	15	0.91	0.36	2427	1426	3478	7331	AACATGTAACTTTCAGGAGCT	2653	CTTCAATTCCTTGTGTAGCTG	2249	nd
Phas-30	1e-07	Scaffold_821	3556537	3556766	Scaffold_821_3556537_3556765	7	0.98	0.82	445	267	915	1627	TCAGGATCCATACAACTCAAA	1333	TCATCATAAACATTTTGGGCC	78	nd
								TOTAL	52506	27675	87941

### Sheet: Result.ID. PHASI24
Name	P-val	Chr	Start	End	Identifier	Best k-val	Phasi ratio	Max Tag Ratio	pre_meio.fasta	meio.fasta	post_meio.fasta	Total Phasi Abundance	Most Abun Tag (MAT)	MAT Abun	MAT2	MAT2 Abun	BestLib
Phas-3	5e-07	Scaffold_2421	3943919	3944181	Scaffold_2421_3943919_3944180	7	1	0.57	3138	130	532	3800	TTTCTGGATTAGGTTTAACTCTTC	2176	GTGACATGCTCTTCACCTTGGACC	1425	nd
Phas-4	5e-07	Scaffold_2596	1686755	1687017	Scaffold_2596_1686755_1687016	9	0.95	0.5	522	46	91	659	AAATGAAATTTTTACATTGTGGCT	330	CCCGAAAGTTTGCAAGATAAAACC	174	nd
Phas-6	1e-07	Scaffold_449	4169992	4170458	Scaffold_449_4169992_4170457	14	0.97	0.52	3017	326	779	4122	CTTGAACCAAGGAACCATCTGTCT	2158	CTAGGAGAACTAGAATGTACACCT	396	nd
Phas-7	5e-07	Scaffold_452	734189	734703	Scaffold_452_734189_734702	10	0.97	0.84	11454	1115	1685	14254	TCAGGCTCGGAGATTTAGCTGCCT	12020	CATCAAGTCGGACTACCATCTTGA	993	nd
Phas-9	5e-07	Scaffold_494	620810	621072	Scaffold_494_620810_621071	7	0.98	0.8	526	8	47	581	AATCGATTGTTTTTCTATGGCAAT	465	AGTGGCCGGGGGTATCAATCAACT	32	nd
Phas-10	5e-07	Scaffold_497	213406	213644	Scaffold_497_213406_213643	12	0.94	0.64	726	54	176	956	TTTCAGTAAAGATCCACCGATTGC	609	AAGGCACGCTGTAGTTTCGGTTGA	224	nd
Phas-11	1e-07	Scaffold_522	1396447	1396925	Scaffold_522_1396447_1396924	17	0.97	0.85	13088	1260	2851	17199	AACACCCTAGCGTCGAGATTATGA	14582	CCAATTTCAGACACTGTGGCCAAT	734	nd
Phas-16	1e-07	Scaffold_562	1275085	1275527	Scaffold_562_1275085_1275526	13	0.92	0.5	1610	38	229	1877	ATCCAAAGTTGTAGTACCACCAAT	936	TGAGGTCTTCCTGAATTGCTGGAG	159	nd
Phas-17	5e-07	Scaffold_573	521954	522168	Scaffold_573_521954_522167	11	0.99	0.85	523	46	151	720	TTTCAGTAAAGATCCACCGATTGC	609	GTTGATACAATGTTTGACTACATG	26	nd
Phas-18	1e-06	Scaffold_578	23788	24026	Scaffold_578_23788_24025	12	0.99	0.41	1567	59	376	2002	ACAGTTGAACCATGAGCATGATCG	821	TTGATTATCTAAGGTTGCTAGCTT	566	nd
								TOTAL	36171	3082	6917
