## Supplementary material for "Coffee microsporogenesis and related small interfering RNAs biosynthesis have a unique pattern among eudicots suggesting a sensitivity to climate changes": Table S4

### Sheet: 21All.targs.parsed.csv_trigger
miRname	Target	BindSite	miRseq	tarSeq	Score	Mismatch	CIGAR	Chr	Strand	GenomicBindStart	GenomicBindEnd	PHASLoci	PHASindex	matFlag
car-miR5649a-1-5p	Phas-23_Scaffold_552_4905788_4906142_c	137-157	TATCATTGGTTCTATAAGTTA	TTAGAAAAGAAGGTATTCAAG	5.5	0T3A2A0G3G7G0	21M	Scaffold_552	c	4905986	4906006	Scaffold_552-4905788-4906016	-1	na
car-miR477i-2-5p	Phas-26_Scaffold_605_1431818_1432151_c	1931-11-01	GCCTTCGGGAACTCCCTCTCA	CCGAATCTCTTGAAAGAGATT	5.5	1C3T1T5A0A4T1	21M	Scaffold_605	c	1432121	1432141	Scaffold_605-1431818-1432025	5	na
car-miR1029-5p	Phas-28_Scaffold_753_779697_780051_w	36-53	TACCAACCAACTCTCTCT	ATGGGTGGTTTAGGAAAA	5.5	4G5T2G0A1A1	18M	Scaffold_753	w	779732	779749	Scaffold_753-779823-780051	-4	na
car-miR7763-5p	Phas-12_Scaffold_2631_1117250_1117604_w	181-199	TAGGGGGGTGTAGGTTTAA	ATTCATCCAAATCCAACTT	5	2T1A0T3A6C2	19M	Scaffold_2631	w	1117430	1117448	Scaffold_2631-1117376-1117604	3	na
car-miR5028-5p	Phas-17_Scaffold_452_376926_377280_w	16-33	AGATCGAATTTGGGTTAG	TCTAGCTAAAGCCGTTTA	5.5	7A2G2G0T0T1A0	18M	Scaffold_452	w	376941	376958	Scaffold_452-377052-377280	-5	do
car-miR1089-1-5p	Phas-8_Scaffold_2065_768595_768949_w	13-32	GTTTGTTACGTTCGAATGTG	CAACCATTTTATGCTTGCAC	6	3C2T1T0T1T4G3	20M	Scaffold_2065	w	768607	768626	Scaffold_2065-768721-768949	-5	na
car-miR2677-1-5p	Phas-26_Scaffold_605_1431818_1432151_c	160-177	TAATCGTTATAGTTATTT	GTAAACAATATCCATCCA	5.5	0G1A1A7C2C0C1	18M	Scaffold_605	c	1431975	1431992	Scaffold_605-1431818-1432025	-2	so
car-miR2677-1-5p	Phas-29_Scaffold_821_3542873_3543227_w	99-116	TAATCGTTATAGTTATTT	ATCATCAAGAACAATGAG	5	2C1T3G1A4G1G0	18M	Scaffold_821	w	3542971	3542988	Scaffold_821-3542999-3543227	-1	na
car-miR2677-1-5p	Phas-27_Scaffold_638_539762_540095_w	16-33	TAATCGTTATAGTTATTT	ATTCGTGTTGTCAATACA	5.5	3C1T0G0T1G6C1	18M	Scaffold_638	w	539777	539794	Scaffold_638-539888-540095	-5	do
car-miR2677-1-5p	Phas-11_Scaffold_2579_148318_148651_w	16-33	TAATCGTTATAGTTATTT	ATTCGTGTTGTCAATACA	5.5	3C1T0G0T1G6C1	18M	Scaffold_2579	w	148333	148350	Scaffold_2579-148444-148651	-5	do
car-miR2677-1-5p	Phas-30_Scaffold_821_3556411_3556765_w	99-116	TAATCGTTATAGTTATTT	ATCATCAAGAACAATGAG	5	2C1T3G1A4G1G0	18M	Scaffold_821	w	3556509	3556526	Scaffold_821-3556537-3556765	-1	na
car-miR2936-5p	Phas-10_Scaffold_2393_13769_14123_w	203-220	GTCAAAGAGAGAGAGTAT	CAGTTTCCAGTTCGAATA	7	7C0A0G0T2G0A3	18M	Scaffold_2393	w	13971	13988	Scaffold_2393-13895-14123	4	na
car-miR1919-1-3p	Phas-26_Scaffold_605_1431692_1432025_w	13-31	GACAGTGTCCACTGAAAGC	CTCTTACAGGAGATGTTTG	5.5	2C1T5A2T0G2T1	19M	Scaffold_605	w	1431704	1431722	Scaffold_605-1431818-1432025	-5	na
car-miR3951b-3p	Phas-1_Scaffold_105_718218_718488_c	95-112	CTATTTTTTCTTCTCTTT	GAAAAGATGGAAGAGGAA	4.5	2A2G1T0G6G2	18M	Scaffold_105	c	718377	718394	Scaffold_105-718218-718362	1	na
car-miR3951b-3p	Phas-23_Scaffold_552_4905788_4906142_c	136-153	CTATTTTTTCTTCTCTTT	GTTAGAAAAGAAGGTATT	6	1T2G8G0T1T0T0	18M	Scaffold_552	c	4905990	4906007	Scaffold_552-4905788-4906016	-1	na
car-miR3951b-3p	Phas-5_Scaffold_1810_377950_378262_c	72-89	CTATTTTTTCTTCTCTTT	GGTACAAAAGCTGATAAC	5.5	1G2C5C0T2T2C0	18M	Scaffold_1810	c	378174	378191	Scaffold_1810-377950-378136	2	do
car-miR399a-5p	Phas-9_Scaffold_2065_918545_918899_c	117-134	ACTTACCTCTACCACAAA	CGAGTGGATTTGGGGTTT	4.5	0C2G4T0T3G4	18M	Scaffold_2065	c	918766	918783	Scaffold_2065-918545-918773	0	do
car-miR3435-5p	Phas-3_Scaffold_1082_2795104_2795479_w	76-93	CCGTATTATGACAGTTAA	GCCAGCATACAATCAATT	5	1C2G0C4A0A6	18M	Scaffold_1082	w	2795179	2795196	Scaffold_1082-2795230-2795479	-2	do
car-miR6459b-5p	Phas-3_Scaffold_1082_2795230_2795605_c	221-238	AACTTGAACCCTAACTCT	TTTAATTAACGAATGAGA	6	2T2T1A0A0C2A5	18M	Scaffold_1082	c	2795368	2795385	Scaffold_1082-2795230-2795479	-5	na
car-miR828a-1-5p	Phas-20_Scaffold_465_4421453_4421807_w	51-72	ACCTTATGAGTAAACTCGTTCT	TGGAATTCTCATTTGAGCAAGA	1	6T15	22M	Scaffold_465	w	4421503	4421524	Scaffold_465-4421579-4421807	-3	do
car-miR482a-1-3p	Phas-11_Scaffold_2579_148444_148777_c	96-117	CCCTACCCTCCTGATCCCTTCT	GGAATGGGGGGACTCGGGAAGA	2.5	2A5G5C7	22M	Scaffold_2579	c	148661	148682	Scaffold_2579-148444-148651	1	do
car-miR482a-1-3p	Phas-27_Scaffold_638_539888_540221_c	96-117	CCCTACCCTCCTGATCCCTTCT	GGAATGGGGGGACTCGGGAAGA	2.5	2A5G5C7	22M	Scaffold_638	c	540105	540126	Scaffold_638-539888-540095	1	do
car-miR482a-1-3p	Phas-21_Scaffold_469_391440_391794_c	54-75	CCCTACCCTCCTGATCCCTTCT	GGAATGGGCGGACTAGGTAAAA	4	2A5C8T2A1	22M	Scaffold_469	c	391720	391741	Scaffold_469-391440-391668	3	do
car-miR482a-1-3p	Phas-13_Scaffold_2665_526548_526881_c	117-138	CCCTACCCTCCTGATCCCTTCT	GGAATGGGCGGACTAGGTAAAA	4	2A5C8T2A1	22M	Scaffold_2665	c	526744	526765	Scaffold_2665-526548-526755	0	do
car-miR482a-1-3p	Phas-31_Scaffold_821_3804774_3805149_w	96-117	CCCTACCCTCCTGATCCCTTCT	GGCATGCCTGGGCTAGGTAAGA	5.5	2C3C0C0T2G5T4	22M	Scaffold_821	w	3804869	3804890	Scaffold_821-3804900-3805149	-1	do
car-miR482a-1-3p	Phas-28_Scaffold_753_779697_780051_w	33-54	CCCTACCCTCCTGATCCCTTCT	GGCATGGGTGGTTTAGGAAAAA	6.5	2C5T2T0T4A2A1	22M	Scaffold_753	w	779729	779750	Scaffold_753-779823-780051	-4	do
car-miR482a-1-3p	Phas-16_Scaffold_352_978322_978676_w	96-117	CCCTACCCTCCTGATCCCTTCT	GGTATGGGCGGGATTGGAAAGA	6.5	2T5C2G0A1T2A4	22M	Scaffold_352	w	978417	978438	Scaffold_352-978448-978676	-1	do
car-miR482a-1-3p	Phas-4_Scaffold_1568_46906_47155_c	33-54	CCCTACCCTCCTGATCCCTTCT	GGCATGGGTGGTTTAGGAAAAA	6.5	2C5T2T0T4A2A1	22M	Scaffold_1568	c	47102	47123	Scaffold_1568-46906-47029	4	do
car-miR482a-1-3p	Phas-14_Scaffold_305_2717404_2717779_c	96-117	CCCTACCCTCCTGATCCCTTCT	GGCATGCCTGGGCTAGGTAAGA	5.5	2C3C0C0T2G5T4	22M	Scaffold_305	c	2717663	2717684	Scaffold_305-2717404-2717653	1	do
car-miR482a-1-3p	Phas-10_Scaffold_2393_13895_14249_c	96-117	CCCTACCCTCCTGATCCCTTCT	GGTATGGGCGGGATTGGAAAGA	6.5	2T5C2G0A1T2A4	22M	Scaffold_2393	c	14133	14154	Scaffold_2393-13895-14123	1	do
car-miR482a-1-3p	Phas-19_Scaffold_462_971375_971729_w	96-117	CCCTACCCTCCTGATCCCTTCT	GGTATGGGCGGGATTGGAAAGA	6.5	2T5C2G0A1T2A4	22M	Scaffold_462	w	971470	971491	Scaffold_462-971501-971729	-1	do
car-miR482b-1-5p	Phas-16_Scaffold_352_978448_978802_c	34-53	AAGAACGGTTTGGAGGGTAA	ATCTGAGCAACCCTCTCATT	5.5	0A3G0A0G3C4T4	20M	Scaffold_352	c	978750	978769	Scaffold_352-978448-978676	4	so
car-miR482b-1-5p	Phas-19_Scaffold_462_971501_971855_c	34-53	AAGAACGGTTTGGAGGGTAA	ATCTGAGCAACCCTCTCATT	5.5	0A3G0A0G3C4T4	20M	Scaffold_462	c	971803	971822	Scaffold_462-971501-971729	4	so
car-miR482b-1-5p	Phas-10_Scaffold_2393_13769_14123_w	34-53	AAGAACGGTTTGGAGGGTAA	ATCTGAGCAACCCTCTCATT	5.5	0A3G0A0G3C4T4	20M	Scaffold_2393	w	13802	13821	Scaffold_2393-13895-14123	-4	na
car-miR482b-1-3p	Phas-27_Scaffold_638_539888_540221_c	96-117	CCTTACCCTCCTGACCCTTTCT	GGAATGGGGGGACTCGGGAAGA	2	8G5C2G4	22M	Scaffold_638	c	540105	540126	Scaffold_638-539888-540095	1	do
car-miR482b-1-3p	Phas-11_Scaffold_2579_148444_148777_c	96-117	CCTTACCCTCCTGACCCTTTCT	GGAATGGGGGGACTCGGGAAGA	2	8G5C2G4	22M	Scaffold_2579	c	148661	148682	Scaffold_2579-148444-148651	1	do
car-miR482b-1-3p	Phas-21_Scaffold_469_391440_391794_c	54-75	CCTTACCCTCCTGACCCTTTCT	GGAATGGGCGGACTAGGTAAAA	4	8C5A2T2A1	22M	Scaffold_469	c	391720	391741	Scaffold_469-391440-391668	3	do
car-miR482b-1-3p	Phas-13_Scaffold_2665_526548_526881_c	117-138	CCTTACCCTCCTGACCCTTTCT	GGAATGGGCGGACTAGGTAAAA	4	8C5A2T2A1	22M	Scaffold_2665	c	526744	526765	Scaffold_2665-526548-526755	0	do
car-miR482b-1-3p	Phas-19_Scaffold_462_971375_971729_w	96-117	CCTTACCCTCCTGACCCTTTCT	GGTATGGGCGGGATTGGAAAGA	5.5	2T5C2G0A1T7	22M	Scaffold_462	w	971470	971491	Scaffold_462-971501-971729	-1	do
car-miR482b-1-3p	Phas-10_Scaffold_2393_13895_14249_c	96-117	CCTTACCCTCCTGACCCTTTCT	GGTATGGGCGGGATTGGAAAGA	5.5	2T5C2G0A1T7	22M	Scaffold_2393	c	14133	14154	Scaffold_2393-13895-14123	1	do
car-miR482b-1-3p	Phas-16_Scaffold_352_978322_978676_w	96-117	CCTTACCCTCCTGACCCTTTCT	GGTATGGGCGGGATTGGAAAGA	5.5	2T5C2G0A1T7	22M	Scaffold_352	w	978417	978438	Scaffold_352-978448-978676	-1	do
car-miR482b-1-3p	Phas-28_Scaffold_753_779697_780051_w	33-54	CCTTACCCTCCTGACCCTTTCT	GGCATGGGTGGTTTAGGAAAAA	6.5	2C5T2T0T1A5A1	22M	Scaffold_753	w	779729	779750	Scaffold_753-779823-780051	-4	do
car-miR482b-1-3p	Phas-4_Scaffold_1568_46906_47155_c	33-54	CCTTACCCTCCTGACCCTTTCT	GGCATGGGTGGTTTAGGAAAAA	6.5	2C5T2T0T1A5A1	22M	Scaffold_1568	c	47102	47123	Scaffold_1568-46906-47029	4	do
car-miR1089-2-5p	Phas-17_Scaffold_452_376926_377280_w	181-201	AGTTTGTTACGTTCTACTAGA	TCAAAAACTTCAAGATGAACT	4	5A1C1T8A2	21M	Scaffold_452	w	377106	377126	Scaffold_452-377052-377280	3	do
car-miR1089-2-5p	Phas-28_Scaffold_753_779697_780051_w	224-244	AGTTTGTTACGTTCTACTAGA	TCAAAAAATTCAGCATGAACT	5.5	5A3T2G0C4A2	21M	Scaffold_753	w	779920	779940	Scaffold_753-779823-780051	5	so
car-miR1919-2-3p	Phas-26_Scaffold_605_1431692_1432025_w	13-31	GACAGTGTCCACTGAAAAC	CTCTTACAGGAGATGTTTG	5	2C1T5A2T0G4	19M	Scaffold_605	w	1431704	1431722	Scaffold_605-1431818-1432025	-5	na
car-miR482a-2-3p	Phas-27_Scaffold_638_539888_540221_c	96-117	CCCTACCCTCCTGATCCCTTCT	GGAATGGGGGGACTCGGGAAGA	2.5	2A5G5C7	22M	Scaffold_638	c	540105	540126	Scaffold_638-539888-540095	1	do
car-miR482a-2-3p	Phas-11_Scaffold_2579_148444_148777_c	96-117	CCCTACCCTCCTGATCCCTTCT	GGAATGGGGGGACTCGGGAAGA	2.5	2A5G5C7	22M	Scaffold_2579	c	148661	148682	Scaffold_2579-148444-148651	1	do
car-miR482a-2-3p	Phas-13_Scaffold_2665_526548_526881_c	117-138	CCCTACCCTCCTGATCCCTTCT	GGAATGGGCGGACTAGGTAAAA	4	2A5C8T2A1	22M	Scaffold_2665	c	526744	526765	Scaffold_2665-526548-526755	0	do
car-miR482a-2-3p	Phas-21_Scaffold_469_391440_391794_c	54-75	CCCTACCCTCCTGATCCCTTCT	GGAATGGGCGGACTAGGTAAAA	4	2A5C8T2A1	22M	Scaffold_469	c	391720	391741	Scaffold_469-391440-391668	3	do
car-miR482a-2-3p	Phas-28_Scaffold_753_779697_780051_w	33-54	CCCTACCCTCCTGATCCCTTCT	GGCATGGGTGGTTTAGGAAAAA	6.5	2C5T2T0T4A2A1	22M	Scaffold_753	w	779729	779750	Scaffold_753-779823-780051	-4	do
car-miR482a-2-3p	Phas-16_Scaffold_352_978322_978676_w	96-117	CCCTACCCTCCTGATCCCTTCT	GGTATGGGCGGGATTGGAAAGA	6.5	2T5C2G0A1T2A4	22M	Scaffold_352	w	978417	978438	Scaffold_352-978448-978676	-1	do
car-miR482a-2-3p	Phas-10_Scaffold_2393_13895_14249_c	96-117	CCCTACCCTCCTGATCCCTTCT	GGTATGGGCGGGATTGGAAAGA	6.5	2T5C2G0A1T2A4	22M	Scaffold_2393	c	14133	14154	Scaffold_2393-13895-14123	1	do
car-miR482a-2-3p	Phas-19_Scaffold_462_971375_971729_w	96-117	CCCTACCCTCCTGATCCCTTCT	GGTATGGGCGGGATTGGAAAGA	6.5	2T5C2G0A1T2A4	22M	Scaffold_462	w	971470	971491	Scaffold_462-971501-971729	-1	do
car-miR482a-2-3p	Phas-31_Scaffold_821_3804774_3805149_w	96-117	CCCTACCCTCCTGATCCCTTCT	GGCATGCCTGGGCTAGGTAAGA	5.5	2C3C0C0T2G5T4	22M	Scaffold_821	w	3804869	3804890	Scaffold_821-3804900-3805149	-1	do
car-miR482a-2-3p	Phas-4_Scaffold_1568_46906_47155_c	33-54	CCCTACCCTCCTGATCCCTTCT	GGCATGGGTGGTTTAGGAAAAA	6.5	2C5T2T0T4A2A1	22M	Scaffold_1568	c	47102	47123	Scaffold_1568-46906-47029	4	do
car-miR482a-2-3p	Phas-14_Scaffold_305_2717404_2717779_c	96-117	CCCTACCCTCCTGATCCCTTCT	GGCATGCCTGGGCTAGGTAAGA	5.5	2C3C0C0T2G5T4	22M	Scaffold_305	c	2717663	2717684	Scaffold_305-2717404-2717653	1	do
car-miR482a-3-3p	Phas-21_Scaffold_469_391440_391794_c	52-73	ATCCTTACCCGCCCGATCCTTT	TTGGAATGGGCGGACTAGGTAA	3	1T11A5T2	22M	Scaffold_469	c	391722	391743	Scaffold_469-391440-391668	3	na
car-miR482a-3-3p	Phas-13_Scaffold_2665_526548_526881_c	115-136	ATCCTTACCCGCCCGATCCTTT	TTGGAATGGGCGGACTAGGTAA	3	1T11A5T2	22M	Scaffold_2665	c	526746	526767	Scaffold_2665-526548-526755	0	na
car-miR482a-3-3p	Phas-10_Scaffold_2393_13895_14249_c	94-115	ATCCTTACCCGCCCGATCCTTT	TGGGTATGGGCGGGATTGGAAA	3.5	1G2T9A1T5	22M	Scaffold_2393	c	14135	14156	Scaffold_2393-13895-14123	1	na
car-miR482a-3-3p	Phas-19_Scaffold_462_971375_971729_w	94-115	ATCCTTACCCGCCCGATCCTTT	TGGGTATGGGCGGGATTGGAAA	3.5	1G2T9A1T5	22M	Scaffold_462	w	971468	971489	Scaffold_462-971501-971729	-1	na
car-miR482a-3-3p	Phas-16_Scaffold_352_978322_978676_w	94-115	ATCCTTACCCGCCCGATCCTTT	TGGGTATGGGCGGGATTGGAAA	3.5	1G2T9A1T5	22M	Scaffold_352	w	978415	978436	Scaffold_352-978448-978676	-1	na
car-miR482a-3-3p	Phas-11_Scaffold_2579_148444_148777_c	94-115	ATCCTTACCCGCCCGATCCTTT	TGGGAATGGGGGGACTCGGGAA	4	1G8G2A2C2G2	22M	Scaffold_2579	c	148663	148684	Scaffold_2579-148444-148651	1	na
car-miR482a-3-3p	Phas-27_Scaffold_638_539888_540221_c	94-115	ATCCTTACCCGCCCGATCCTTT	TGGGAATGGGGGGACTCGGGAA	4	1G8G2A2C2G2	22M	Scaffold_638	c	540107	540128	Scaffold_638-539888-540095	1	na
car-miR482a-3-3p	Phas-28_Scaffold_753_779697_780051_w	31-52	ATCCTTACCCGCCCGATCCTTT	CTGGCATGGGTGGTTTAGGAAA	6	0C0T2C5T2T0T7	22M	Scaffold_753	w	779727	779748	Scaffold_753-779823-780051	-4	na
car-miR482a-3-3p	Phas-14_Scaffold_305_2717404_2717779_c	94-115	ATCCTTACCCGCCCGATCCTTT	TGGGCATGCCTGGGCTAGGTAA	6	1G2C3C0C0T8T2	22M	Scaffold_305	c	2717665	2717686	Scaffold_305-2717404-2717653	1	na
car-miR482a-3-3p	Phas-4_Scaffold_1568_46906_47155_c	31-52	ATCCTTACCCGCCCGATCCTTT	CTGGCATGGGTGGTTTAGGAAA	6	0C0T2C5T2T0T7	22M	Scaffold_1568	c	47104	47125	Scaffold_1568-46906-47029	4	na
car-miR482a-3-3p	Phas-31_Scaffold_821_3804774_3805149_w	94-115	ATCCTTACCCGCCCGATCCTTT	TGGGCATGCCTGGGCTAGGTAA	6	1G2C3C0C0T8T2	22M	Scaffold_821	w	3804867	3804888	Scaffold_821-3804900-3805149	-1	na
car-miR8613-5p	Phas-20_Scaffold_465_4421579_4421933_c	31-48	TGAACGTGGTTAAACTAT	AGTTGCACCAAAATAATG	4.5	1G9A0A1A2G0	18M	Scaffold_465	c	4421886	4421903	Scaffold_465-4421579-4421807	4	na
car-miR8613-5p	Phas-7_Scaffold_2065_652563_652896_w	58-75	TGAACGTGGTTAAACTAT	ACTTACAATTGTTTGATT	7	4A2A0T0T0G6T0	18M	Scaffold_2065	w	652620	652637	Scaffold_2065-652689-652896	-3	do
car-miR5021-3p	Phas-20_Scaffold_465_4421579_4421933_c	2028-10-01	AGAACAAGAAGAAGTAGAG	ACATTTTCTTCATAATTTC	5.5	0A1A1T6A1A2T2	19M	Scaffold_465	c	4421906	4421924	Scaffold_465-4421579-4421807	5	na
car-miR828a-2-5p	Phas-20_Scaffold_465_4421453_4421807_w	51-72	ACCTTATGAGTAAACTCGTTCT	TGGAATTCTCATTTGAGCAAGA	1	6T15	22M	Scaffold_465	w	4421503	4421524	Scaffold_465-4421579-4421807	-3	do
car-miR4348c-3p	Phas-20_Scaffold_465_4421579_4421933_c	13-30	AGTAGAACTATCAAATTT	TTTTCTTCATAATTTCAC	6.5	1T0T4C3A3C1C0	18M	Scaffold_465	c	4421904	4421921	Scaffold_465-4421579-4421807	5	so
car-miR4348c-3p	Phas-20_Scaffold_465_4421579_4421933_c	97-114	AGTAGAACTATCAAATTT	ACATCTGGAAAATGTAGA	5.5	0A5G2A1A1G2G1	18M	Scaffold_465	c	4421820	4421837	Scaffold_465-4421579-4421807	1	so
car-miR830-5p	Phas-6_Scaffold_1898_47764_48118_w	224-243	TGTAGTAGATTTTTGTCAAT	GATTCATATAAAAACGGTTT	6	0G0A0T4A7G3T0	20M	Scaffold_1898	w	47987	48006	Scaffold_1898-47890-48118	5	do
car-miR830-5p	Phas-30_Scaffold_821_3556411_3556765_w	97-116	TGTAGTAGATTTTTGTCAAT	ACATCATC-AAGAACAATGA	4	10G4A1G1	8M1I11M	Scaffold_821	w	3556507	3556526	Scaffold_821-3556537-3556765	-1	na
car-miR830-5p	Phas-29_Scaffold_821_3542873_3543227_w	97-116	TGTAGTAGATTTTTGTCAAT	ACATCATC-AAGAACAATGA	4	10G4A1G1	8M1I11M	Scaffold_821	w	3542969	3542988	Scaffold_821-3542999-3543227	-1	na
car-miR830-5p	Phas-15_Scaffold_305_2946322_2946676_c	97-116	TGTAGTAGATTTTTGTCAAT	ACATCATC-AAGAACAATGA	4	10G4A1G1	8M1I11M	Scaffold_305	c	2946561	2946580	Scaffold_305-2946322-2946550	1	so
car-miR8608-3p	Phas-5_Scaffold_1810_377824_378136_w	157-177	GAATTTATTAAGTTTTTGGAA	CTTGAAGCATGCAAGAAGCTT	5	3G2G0C2G3G2G3	21M	Scaffold_1810	w	377980	378000	Scaffold_1810-377950-378136	2	do
car-miR393-1-5p	Phas-5_Scaffold_1810_377824_378136_w	115-136	CCTAGTTACGCTAGGGAAACCT	GAAACAATGCGATCCCTTTGGA	2	1A1A18	22M	Scaffold_1810	w	377938	377959	Scaffold_1810-377950-378136	0	na
car-miR393-2-5p	Phas-5_Scaffold_1810_377824_378136_w	115-136	CCTAGTTACGCTAGGGAAACCT	GAAACAATGCGATCCCTTTGGA	2	1A1A18	22M	Scaffold_1810	w	377938	377959	Scaffold_1810-377950-378136	0	na
car-miR6287-5p	Phas-13_Scaffold_2665_526422_526755_w	101-118	GTTTTGAAGGT-GAAGAAC	CATACCTTCCAGCTTGTTG	4.5	2T1C6G3G3	11M1D7M	Scaffold_2665	w	526522	526539	Scaffold_2665-526548-526755	-1	so
car-miR6287-5p	Phas-6_Scaffold_1898_47764_48118_w	139-156	GTTTTGAAGGTGAAGAAC	GCAAGCATCAACTACTTG	5.5	0G0C2G1A2A3A4	18M	Scaffold_1898	w	47902	47919	Scaffold_1898-47890-48118	1	do
car-miR7122a-1-5p	Phas-3_Scaffold_1082_2795230_2795605_c	114-135	GTTGGCGCCAAAGAGACATATT	CGATCGCGGTTTCTTTGTATAA	1.5	0	22M	Scaffold_1082	c	2795471	2795492	Scaffold_1082-2795230-2795479	0	do
car-miR7122a-1-5p	Phas-12_Scaffold_2631_1117376_1117730_c	114-135	GTTGGCGCCAAAGAGACATATT	CGATCGCGGTTTCTTTGTATAA	1.5	0	22M	Scaffold_2631	c	1117596	1117617	Scaffold_2631-1117376-1117604	0	do
car-miR168-5p	Phas-22_Scaffold_500_1004530_1004800_c	94-115	CAAGGGCTGGACGTGGTTCGCT	GTTCCCGAGCTGCATCAAGCAA	2.5	8G5T5A1	22M	Scaffold_500	c	1004686	1004707	Scaffold_500-1004530-1004674	1	na
car-miR2677-2-5p	Phas-26_Scaffold_605_1431818_1432151_c	160-177	TAATCGTTATAGTTATTT	GTAAACAATATCCATCCA	5.5	0G1A1A7C2C0C1	18M	Scaffold_605	c	1431975	1431992	Scaffold_605-1431818-1432025	-2	so
car-miR2677-2-5p	Phas-30_Scaffold_821_3556411_3556765_w	99-116	TAATCGTTATAGTTATTT	ATCATCAAGAACAATGAG	5	2C1T3G1A4G1G0	18M	Scaffold_821	w	3556509	3556526	Scaffold_821-3556537-3556765	-1	na
car-miR2677-2-5p	Phas-29_Scaffold_821_3542873_3543227_w	99-116	TAATCGTTATAGTTATTT	ATCATCAAGAACAATGAG	5	2C1T3G1A4G1G0	18M	Scaffold_821	w	3542971	3542988	Scaffold_821-3542999-3543227	-1	na
car-miR2677-2-5p	Phas-27_Scaffold_638_539762_540095_w	16-33	TAATCGTTATAGTTATTT	ATTCGTGTTGTCAATACA	5.5	3C1T0G0T1G6C1	18M	Scaffold_638	w	539777	539794	Scaffold_638-539888-540095	-5	do
car-miR2677-2-5p	Phas-11_Scaffold_2579_148318_148651_w	16-33	TAATCGTTATAGTTATTT	ATTCGTGTTGTCAATACA	5.5	3C1T0G0T1G6C1	18M	Scaffold_2579	w	148333	148350	Scaffold_2579-148444-148651	-5	do
car-miR482q-1-5p	Phas-16_Scaffold_352_978322_978676_w	99-117	TACCGGCCGGAACCTTTCT	ATGGGCGGGATTGGAAAGA	3.5	4G3G0A9	19M	Scaffold_352	w	978420	978438	Scaffold_352-978448-978676	-1	do
car-miR482q-1-5p	Phas-19_Scaffold_462_971375_971729_w	99-117	TACCGGCCGGAACCTTTCT	ATGGGCGGGATTGGAAAGA	3.5	4G3G0A9	19M	Scaffold_462	w	971473	971491	Scaffold_462-971501-971729	-1	do
car-miR482q-1-5p	Phas-6_Scaffold_1898_47764_48118_w	35-53	TACCGGCCGGAACCTTTCT	ATGACCGGATTTGGAAAAA	4.5	3A4A0T7A1	19M	Scaffold_1898	w	47798	47816	Scaffold_1898-47890-48118	-4	na
car-miR482q-1-5p	Phas-31_Scaffold_821_3804774_3805149_w	99-117	TACCGGCCGGAACCTTTCT	ATGCCTGGGCTAGGTAAGA	4.5	3C1T2G2A2T4	19M	Scaffold_821	w	3804872	3804890	Scaffold_821-3804900-3805149	-1	do
car-miR482q-1-5p	Phas-15_Scaffold_305_2946196_2946550_w	99-117	TACCGGCCGGAACCTTTCT	ATGCCTGGAATAGGTAAGA	6	3C1T2A0A1A2T4	19M	Scaffold_305	w	2946294	2946312	Scaffold_305-2946322-2946550	-1	do
car-miR482q-1-5p	Phas-28_Scaffold_753_779697_780051_w	36-54	TACCGGCCGGAACCTTTCT	ATGGGTGGTTTAGGAAAAA	5.5	4G0T2T0T1A5A1	19M	Scaffold_753	w	779732	779750	Scaffold_753-779823-780051	-4	do
car-miR482q-2-5p	Phas-19_Scaffold_462_971375_971729_w	99-117	TACCGGCCGGAACCTTTCT	ATGGGCGGGATTGGAAAGA	3.5	4G3G0A9	19M	Scaffold_462	w	971473	971491	Scaffold_462-971501-971729	-1	do
car-miR482q-2-5p	Phas-16_Scaffold_352_978322_978676_w	99-117	TACCGGCCGGAACCTTTCT	ATGGGCGGGATTGGAAAGA	3.5	4G3G0A9	19M	Scaffold_352	w	978420	978438	Scaffold_352-978448-978676	-1	do
car-miR482q-2-5p	Phas-6_Scaffold_1898_47764_48118_w	35-53	TACCGGCCGGAACCTTTCT	ATGACCGGATTTGGAAAAA	4.5	3A4A0T7A1	19M	Scaffold_1898	w	47798	47816	Scaffold_1898-47890-48118	-4	na
car-miR482q-2-5p	Phas-31_Scaffold_821_3804774_3805149_w	99-117	TACCGGCCGGAACCTTTCT	ATGCCTGGGCTAGGTAAGA	4.5	3C1T2G2A2T4	19M	Scaffold_821	w	3804872	3804890	Scaffold_821-3804900-3805149	-1	do
car-miR482q-2-5p	Phas-28_Scaffold_753_779697_780051_w	36-54	TACCGGCCGGAACCTTTCT	ATGGGTGGTTTAGGAAAAA	5.5	4G0T2T0T1A5A1	19M	Scaffold_753	w	779732	779750	Scaffold_753-779823-780051	-4	do
car-miR482q-2-5p	Phas-15_Scaffold_305_2946196_2946550_w	99-117	TACCGGCCGGAACCTTTCT	ATGCCTGGAATAGGTAAGA	6	3C1T2A0A1A2T4	19M	Scaffold_305	w	2946294	2946312	Scaffold_305-2946322-2946550	-1	do
car-miR5649a-2-5p	Phas-23_Scaffold_552_4905788_4906142_c	137-157	TATCATTGGTTCTATAAGTTA	TTAGAAAAGAAGGTATTCAAG	5.5	0T3A2A0G3G7G0	21M	Scaffold_552	c	4905986	4906006	Scaffold_552-4905788-4906016	-1	na
car-miR11493a-5p	Phas-13_Scaffold_2665_526422_526755_w	137-156	GGAGTAAGTAGAGTTGTTAT	ATTCTTTCAGCTCAATACTA	6	0A0T2T4G5T1C2	20M	Scaffold_2665	w	526558	526577	Scaffold_2665-526548-526755	1	do
car-miR11045-3p	Phas-20_Scaffold_465_4421579_4421933_c	1931-12-01	TTTAAGAGGTCTTAAAGTTT	ATTTTCTTCATAATTTCACA	4.5	1T0T4T2T7C1	20M	Scaffold_465	c	4421903	4421922	Scaffold_465-4421579-4421807	5	do
car-miR482q-3-5p	Phas-19_Scaffold_462_971375_971729_w	99-117	TACCGGCCGTAACCTTTCT	ATGGGCGGGATTGGAAAGA	2	4G3G10	19M	Scaffold_462	w	971473	971491	Scaffold_462-971501-971729	-1	do
car-miR482q-3-5p	Phas-16_Scaffold_352_978322_978676_w	99-117	TACCGGCCGTAACCTTTCT	ATGGGCGGGATTGGAAAGA	2	4G3G10	19M	Scaffold_352	w	978420	978438	Scaffold_352-978448-978676	-1	do
car-miR482q-3-5p	Phas-6_Scaffold_1898_47764_48118_w	35-53	TACCGGCCGTAACCTTTCT	ATGACCGGATTTGGAAAAA	4.5	3A4A0T7A1	19M	Scaffold_1898	w	47798	47816	Scaffold_1898-47890-48118	-4	na
car-miR482q-3-5p	Phas-15_Scaffold_305_2946196_2946550_w	99-117	TACCGGCCGTAACCTTTCT	ATGCCTGGAATAGGTAAGA	4.5	3C1T2A2A2T4	19M	Scaffold_305	w	2946294	2946312	Scaffold_305-2946322-2946550	-1	do
car-miR482q-3-5p	Phas-31_Scaffold_821_3804774_3805149_w	99-117	TACCGGCCGTAACCTTTCT	ATGCCTGGGCTAGGTAAGA	6	3C1T2G0C1A2T4	19M	Scaffold_821	w	3804872	3804890	Scaffold_821-3804900-3805149	-1	do
car-miR482q-3-5p	Phas-28_Scaffold_753_779697_780051_w	36-54	TACCGGCCGTAACCTTTCT	ATGGGTGGTTTAGGAAAAA	7	4G0T2T0T1A5A1	19M	Scaffold_753	w	779732	779750	Scaffold_753-779823-780051	-4	do
car-miR2275a-1-5p	Phas-20_Scaffold_465_4421453_4421807_w	75-94	TTTAAAACCTGTTTTTGTTT	ATATATTCAACAAAAATAAC	5.5	1T2A2C0A7T2C0	20M	Scaffold_465	w	4421527	4421546	Scaffold_465-4421579-4421807	-2	na
car-miR2275a-2-5p	Phas-20_Scaffold_465_4421453_4421807_w	75-94	TTTAAAACCTGTTTTTGTTT	ATATATTCAACAAAAATAAC	5.5	1T2A2C0A7T2C0	20M	Scaffold_465	w	4421527	4421546	Scaffold_465-4421579-4421807	-2	na
car-miR477i-4-5p	Phas-26_Scaffold_605_1431818_1432151_c	1931-11-01	GCCTTCGGGAACTCCCTCTCA	CCGAATCTCTTGAAAGAGATT	5.5	1C3T1T5A0A4T1	21M	Scaffold_605	c	1432121	1432141	Scaffold_605-1431818-1432025	5	na
car-miR5057-5p	Phas-13_Scaffold_2665_526422_526755_w	121-139	AGTTTTAGAAATCTTTAAA	AGAAAATCTTTGACAAATT	6.5	0A0G9G0A0C2A2	19M	Scaffold_2665	w	526542	526560	Scaffold_2665-526548-526755	0	so
car-miR11523a-5p	Phas-24_Scaffold_552_4930645_4930978_w	224-241	ACTAATTTGGACGACTTT	TTAGTATACCTGCTACAG	5.5	1T1G2T7A0C1G0	18M	Scaffold_552	w	4930868	4930885	Scaffold_552-4930771-4930978	5	na
car-miR1128-2-5p	Phas-17_Scaffold_452_376926_377280_w	162-180	TACCCTGCCTCCCTCATCA	ATCGTAGGGAGGTAATAGT	5	2C1T1G5T1A4	19M	Scaffold_452	w	377087	377105	Scaffold_452-377052-377280	2	do
car-miR1128-2-5p	Phas-28_Scaffold_753_779697_780051_w	205-223	TACCCTGCCTCCCTCATCA	ATCGTAGGGAGGTAATAGT	5	2C1T1G5T1A4	19M	Scaffold_753	w	779901	779919	Scaffold_753-779823-780051	4	so
car-miR3634-5p	Phas-3_Scaffold_1082_2795104_2795479_w	160-177	GTGTGTGTGTGTATACTG	CATTCAAATATATATGCC	5.5	2T0T2A1T1T5C1	18M	Scaffold_1082	w	2795263	2795280	Scaffold_1082-2795230-2795479	2	do
car-miR6281-3p	Phas-31_Scaffold_821_3804774_3805149_w	182-199	CAAGCGAGAGAGAGTTTG	GTGTTGTATTTCTCAAAC	6	2G0T0T0G1A1T8	18M	Scaffold_821	w	3804955	3804972	Scaffold_821-3804900-3805149	3	na
car-miR7120a-5p	Phas-17_Scaffold_452_376926_377280_w	53-73	TGTGTTAGACTGGTATTTTTA	GGACAATTTGACAAAAAAATT	6	0G0G5T4A1A4T1	21M	Scaffold_452	w	376978	376998	Scaffold_452-377052-377280	-3	na
car-miR2923-3-3p	Phas-9_Scaffold_2065_918545_918899_c	33-50	TATAAATATAAATACACA	CTTTTTAGAGATATGTGT	5	0C1T4G1G0A7	18M	Scaffold_2065	c	918850	918867	Scaffold_2065-918545-918773	4	do
car-miR2923-3-3p	Phas-8_Scaffold_2065_768721_769075_c	55-72	TATAAATATAAATACACA	CTTTTTAGAGATATGTGT	5	0C1T4G1G0A7	18M	Scaffold_2065	c	769004	769021	Scaffold_2065-768721-768949	3	so
car-miR7122a-2-5p	Phas-12_Scaffold_2631_1117376_1117730_c	114-135	GTTGGCGCCAAAGAGACATATT	CGATCGCGGTTTCTTTGTATAA	1.5	0	22M	Scaffold_2631	c	1117596	1117617	Scaffold_2631-1117376-1117604	0	do
car-miR7122a-2-5p	Phas-3_Scaffold_1082_2795230_2795605_c	114-135	GTTGGCGCCAAAGAGACATATT	CGATCGCGGTTTCTTTGTATAA	1.5	0	22M	Scaffold_1082	c	2795471	2795492	Scaffold_1082-2795230-2795479	0	do
car-miR2275a-3-5p	Phas-20_Scaffold_465_4421453_4421807_w	75-94	TTTAAAACCTGTTTTTGTTT	ATATATTCAACAAAAATAAC	5.5	1T2A2C0A7T2C0	20M	Scaffold_465	w	4421527	4421546	Scaffold_465-4421579-4421807	-2	na

### Sheet: 24All.targs.parsed.csv_trigger
miRname	Target	BindSite	miRseq	tarSeq	Score	Mismatch	CIGAR	Chr	Strand	GenomicBindStart	GenomicBindEnd	PHASLoci	PHASindex	matFlag
car-miR2275a-3p	Phas-4_Scaffold_2596_1686611_1687016_w	87-108	ACTTTAAAACTTCGTTTTGTTT	TAAATATTTGAAGAAAAACTAG	5.5	1A2T0A7A5T1G0	22M	Scaffold_2596	w	1686697	1686718	Scaffold_2596-1686755-1687016	-2	do
car-miR5174e-1-3p	Phas-21_Scaffold_610_1993790_1994219_c	232-249	TTACCCTGTCTCCCTCAT	AATAGAAAGGAGAGAGTA	5.5	3A1A1A0G3A5	18M	Scaffold_610	c	1993971	1993988	Scaffold_610-1993790-1994075	-4	so
car-miR2677-1-5p	Phas-21_Scaffold_610_1993790_1994219_c	109-126	TAATCGTTATAGTTATTT	ATCAGCAATAGCAAGAAC	4	2C7G3G2C0	18M	Scaffold_610	c	1994094	1994111	Scaffold_610-1993790-1994075	1	na
car-miR2677-1-5p	Phas-12_Scaffold_531_693558_694035_w	211-228	TAATCGTTATAGTTATTT	ATTAACAATATGCAAAAT	5	4A6G0C1A2T0	18M	Scaffold_531	w	693768	693785	Scaffold_531-693702-694035	3	do
car-miR2677-1-5p	Phas-25_Scaffold_638_9512766_9513147_c	112-129	TAATCGTTATAGTTATTT	ATAAACAATAAAAAGAAA	5	2A1A5A0A2G3	18M	Scaffold_638	c	9513019	9513036	Scaffold_638-9512766-9513003	1	so
car-miR2677-1-5p	Phas-9_Scaffold_494_620666_621071_w	20-37	TAATCGTTATAGTTATTT	ACTGTCACTCTCAATCAA	6.5	1C1G0T2C1C5C2	18M	Scaffold_494	w	620685	620702	Scaffold_494-620810-621071	-5	so
car-miR399a-5p	Phas-2_Scaffold_2339_1848534_1848939_w	65-82	ACTTACCTCTACCACAAA	TGTCTTGAGGTGGAGGTT	5.5	2T0C1T3G3A1G2	18M	Scaffold_2339	w	1848598	1848615	Scaffold_2339-1848678-1848939	-3	na
car-miR399a-5p	Phas-18_Scaffold_578_23644_24025_w	185-202	ACTTACCTCTACCACAAA	TGATTGGAGGTATTATTG	5.5	3T5G1A0T1A2G0	18M	Scaffold_578	w	23828	23845	Scaffold_578-23788-24025	2	na
car-miR3951b-3p	Phas-6_Scaffold_449_4169992_4170601_c	64-81	CTATTTTTTCTTCTCTTT	GGAGAAGAAGAGGAGAAG	5.5	1G0A0G2G4G5G0	18M	Scaffold_449	c	4170521	4170538	Scaffold_449-4169992-4170457	3	so
car-miR3951b-3p	Phas-1_Scaffold_2016_6956769_6957174_w	162-179	CTATTTTTTCTTCTCTTT	GGTAAATTAGAAACGAAG	5	1G4T0T4A0C3G0	18M	Scaffold_2016	w	6956930	6956947	Scaffold_2016-6956913-6957174	1	na
car-miR3951b-3p	Phas-25_Scaffold_638_9512766_9513147_c	111-128	CTATTTTTTCTTCTCTTT	TATAAACAATAAAAAGAA	6.5	0T5C2T2A1A0G2	18M	Scaffold_638	c	9513020	9513037	Scaffold_638-9512766-9513003	1	do
car-miR3951b-3p	Phas-20_Scaffold_588_2420200_2420749_c	134-151	CTATTTTTTCTTCTCTTT	AATGGAAATAGAGAGAAA	5.5	0A2G0G3T0A0G7	18M	Scaffold_588	c	2420599	2420616	Scaffold_588-2420200-2420605	0	na
car-miR3951b-3p	Phas-6_Scaffold_449_4169992_4170601_c	85-102	CTATTTTTTCTTCTCTTT	GAAAAGGAAAAAGAAAGA	4.5	2A2G0G2A4A1G1	18M	Scaffold_449	c	4170500	4170517	Scaffold_449-4169992-4170457	2	na
car-miR3435-5p	Phas-6_Scaffold_449_4169848_4170457_w	211-228	CCGTATTATGACAGTTAA	GGCATGATGCTTTTAAAC	4.5	5G2G2T1T2A0C0	18M	Scaffold_449	w	4170058	4170075	Scaffold_449-4169992-4170457	3	do
car-miR408-3p	Phas-14_Scaffold_549_118061_118490_w	37-57	TCTGCCCCTGCTCCGTCTCGT	AGACAGGAAGGAGGGTGAGTA	5.5	4A2A1G4G0T3T1	21M	Scaffold_549	w	118097	118117	Scaffold_549-118205-118490	-4	do
car-miR1533-5p	Phas-5_Scaffold_315_635011_635440_w	185-202	TAAATAATAAAAATAAAA	TATTATTATTATTATTTA	4	0T0A8A6A0	18M	Scaffold_315	w	635195	635212	Scaffold_315-635155-635440	2	na
car-miR1533-5p	Phas-23_Scaffold_628_5774261_5775146_c	110-127	TAAATAATAAAAATAAAA	ATAAATAATTTTTACTCT	5	2A0A2A7C1C1	18M	Scaffold_628	c	5775020	5775037	Scaffold_628-5774261-5775002	1	na
car-miR1533-5p	Phas-20_Scaffold_588_2420056_2420605_w	188-205	TAAATAATAAAAATAAAA	GAATTTTATCTTTGTTTT	6	0G0A0A1T4C3G4	18M	Scaffold_588	w	2420243	2420260	Scaffold_588-2420200-2420605	2	so
car-miR1533-5p	Phas-12_Scaffold_531_693702_694179_c	132-149	TAAATAATAAAAATAAAA	GTTTACTAGATTTATATG	5.5	0G4C2G0A5A1G0	18M	Scaffold_531	c	694031	694048	Scaffold_531-693702-694035	0	do
car-miR1533-5p	Phas-8_Scaffold_489_839816_840221_c	108-125	TAAATAATAAAAATAAAA	GTTTACTAGATTTATATG	5.5	0G4C2G0A5A1G0	18M	Scaffold_489	c	840097	840114	Scaffold_489-839816-840077	1	do
car-miR1533-5p	Phas-13_Scaffold_539_892158_892863_w	188-205	TAAATAATAAAAATAAAA	GAATTTTATCTTTGTTTT	6	0G0A0A1T4C3G4	18M	Scaffold_539	w	892345	892362	Scaffold_539-892302-892863	2	so
car-miR1533-5p	Phas-24_Scaffold_636_3749453_3749858_c	159-176	TAAATAATAAAAATAAAA	GGTCCTTATTGCTATTTT	6.5	0G0G1C0C5G0C6	18M	Scaffold_636	c	3749683	3749700	Scaffold_636-3749453-3749714	-1	do
car-miR1436-3p	Phas-11_Scaffold_522_1396447_1397068_c	1932-12-01	GGAGGGAGGGAGGGTATGTTC	CCTCCCTGAGTACCTTACAAG	5	7G0A0G1A2T6	21M	Scaffold_522	c	1397037	1397057	Scaffold_522-1396447-1396924	5	do
car-miR828a-1-5p	Phas-16_Scaffold_562_1274941_1275526_w	255-276	ACCTTATGAGTAAACTCGTTCT	TGGGATACTCATTCAAGTGGGA	4	3G9C0A2T0G0G2	22M	Scaffold_562	w	1275195	1275216	Scaffold_562-1275085-1275526	5	do
car-miR6459b-5p	Phas-14_Scaffold_549_118061_118490_w	91-108	AACTTGAACCCTAACTCT	TTTTACTTGTGTTTGAAG	6.5	2T0T5T1T4A0G0	18M	Scaffold_549	w	118151	118168	Scaffold_549-118205-118490	-2	do
car-miR6209-3p	Phas-23_Scaffold_628_5774261_5775146_c	180-199	AGTGTGAGAAAGACTACAGT	TCGCACAATTCCTGTGGTCA	5.5	2G3A0A2C3T0G4	20M	Scaffold_628	c	5774948	5774967	Scaffold_628-5774261-5775002	-2	do
car-miR6143b-5p	Phas-19_Scaffold_584_807477_807882_w	136-154	AATACAAGTTAGGTAACGA	TCATTTTCATATAATTGCT	6.5	1C2T4T0A0T0A6	19M	Scaffold_584	w	807612	807630	Scaffold_584-807621-807882	0	na
car-miR8613-5p	Phas-13_Scaffold_539_892158_892863_w	44-61	TGAACGTGGTTAAACTAT	TTTGGCATTAATGTGATA	5.5	0T0T1G3T0T3G5	18M	Scaffold_539	w	892201	892218	Scaffold_539-892302-892863	-4	so
car-miR8613-5p	Phas-20_Scaffold_588_2420056_2420605_w	44-61	TGAACGTGGTTAAACTAT	TTTGGCATTAATGTGATA	5.5	0T0T1G3T0T3G5	18M	Scaffold_588	w	2420099	2420116	Scaffold_588-2420200-2420605	-4	so
car-miR828a-2-5p	Phas-16_Scaffold_562_1274941_1275526_w	255-276	ACCTTATGAGTAAACTCGTTCT	TGGGATACTCATTCAAGTGGGA	4	3G9C0A2T0G0G2	22M	Scaffold_562	w	1275195	1275216	Scaffold_562-1275085-1275526	5	do
car-miR4348c-3p	Phas-10_Scaffold_497_213262_213643_w	162-179	AGTAGAACTATCAAATTT	GCATTTGGATATTTGAAG	5	0G3T1G4T2G2G0	18M	Scaffold_497	w	213423	213440	Scaffold_497-213406-213643	1	na
car-miR4348c-3p	Phas-17_Scaffold_573_521810_522167_w	138-155	AGTAGAACTATCAAATTT	GCATTTGGATATTTGAAG	5	0G3T1G4T2G2G0	18M	Scaffold_573	w	521947	521964	Scaffold_573-521954-522167	0	na
car-miR4372b-5p	Phas-3_Scaffold_2421_3943775_3944180_w	233-250	GGAACAGTTCTAAAATAA	CCTTTTCATGGTTCATTT	5.5	4T3T1G2C0A0T2	18M	Scaffold_2421	w	3944007	3944024	Scaffold_2421-3943919-3944180	4	na
car-miR830-5p	Phas-24_Scaffold_636_3749309_3749714_w	15-34	TGTAGTAGATTTTTGTCAAT	ATATCAGGTCAAAAAAGTTA	4.5	1T4G0G1C4A5	20M	Scaffold_636	w	3749323	3749342	Scaffold_636-3749453-3749714	-5	na
car-miR5021-3p	Phas-7_Scaffold_452_734189_734846_c	182-200	AGAACAAGAAGAAGTAGAG	CTTCCTTCTTCTCTATCTC	7	0C0T1C0C7C0T5	19M	Scaffold_452	c	734647	734665	Scaffold_452-734189-734702	-2	na
car-miR399-4-3p	Phas-10_Scaffold_497_213406_213787_c	252-272	GTCACACTAAGAGGAAACCGT	CAGCGTGCCTTTCCTTGGGCA	4.5	3C3C0C1T5G4	21M	Scaffold_497	c	213516	213536	Scaffold_497-213406-213643	-5	do
car-miR399-4-3p	Phas-17_Scaffold_573_521954_522311_c	252-272	GTCACACTAAGAGGAAACCGT	CAGCGTGCCTTTCCTTGGGCA	4.5	3C3C0C1T5G4	21M	Scaffold_573	c	522040	522060	Scaffold_573-521954-522167	-5	do
car-miR399-4-3p	Phas-15_Scaffold_549_680139_680544_c	84-104	GTCACACTAAGAGGAAACCGT	TAGTATGGCTTTCCTTGGGCA	5.5	0T3A2G0C1T5G4	21M	Scaffold_549	c	680441	680461	Scaffold_549-680139-680400	2	do
car-miR393-1-5p	Phas-15_Scaffold_549_679995_680400_w	207-228	CCTAGTTACGCTAGGGAAACCT	GGAAGGATCAGATCCCTTTAGA	6.5	3A0G0G2C0A9A2	22M	Scaffold_549	w	680201	680222	Scaffold_549-680139-680400	3	do
car-miR6287-5p	Phas-14_Scaffold_549_118205_118634_c	62-79	GTTTTGAAGGTGAAGAAC	TAGACAATCCACTTCTTA	5	0T1G1C0A0A10A0	18M	Scaffold_549	c	118556	118573	Scaffold_549-118205-118490	3	na
car-miR6287-5p	Phas-6_Scaffold_449_4169848_4170457_w	91-108	GTTTTGAAGGTGAAGAAC	CAAGGCTTCACCCACTTG	5	3G0G4A0C1C0A4	18M	Scaffold_449	w	4169938	4169955	Scaffold_449-4169992-4170457	-2	do
car-miR397a-2-3p	Phas-24_Scaffold_636_3749309_3749714_w	256-276	ACTAGTTGCGACGTGAGTTGC	CGATTGCAGCTGCAATCAACG	6	0C3T0G0C0A6A6	21M	Scaffold_636	w	3749564	3749584	Scaffold_636-3749453-3749714	5	do
car-miR3627-1-5p	Phas-25_Scaffold_638_9512622_9513003_w	161-178	CGGTAACGAGGACGCTGT	TCTATTACTACTGTTACA	6	0T1T3A2A3T0T3	18M	Scaffold_638	w	9512782	9512799	Scaffold_638-9512766-9513003	1	na
car-miR393-2-5p	Phas-15_Scaffold_549_679995_680400_w	207-228	CCTAGTTACGCTAGGGAAACCT	GGAAGGATCAGATCCCTTTAGA	6.5	3A0G0G2C0A9A2	22M	Scaffold_549	w	680201	680222	Scaffold_549-680139-680400	3	do
car-miR2677-2-5p	Phas-21_Scaffold_610_1993790_1994219_c	109-126	TAATCGTTATAGTTATTT	ATCAGCAATAGCAAGAAC	4	2C7G3G2C0	18M	Scaffold_610	c	1994094	1994111	Scaffold_610-1993790-1994075	1	na
car-miR2677-2-5p	Phas-12_Scaffold_531_693558_694035_w	211-228	TAATCGTTATAGTTATTT	ATTAACAATATGCAAAAT	5	4A6G0C1A2T0	18M	Scaffold_531	w	693768	693785	Scaffold_531-693702-694035	3	do
car-miR2677-2-5p	Phas-25_Scaffold_638_9512766_9513147_c	112-129	TAATCGTTATAGTTATTT	ATAAACAATAAAAAGAAA	5	2A1A5A0A2G3	18M	Scaffold_638	c	9513019	9513036	Scaffold_638-9512766-9513003	1	so
car-miR2677-2-5p	Phas-9_Scaffold_494_620666_621071_w	20-37	TAATCGTTATAGTTATTT	ACTGTCACTCTCAATCAA	6.5	1C1G0T2C1C5C2	18M	Scaffold_494	w	620685	620702	Scaffold_494-620810-621071	-5	so
car-miR6281-2-5p	Phas-9_Scaffold_494_620666_621071_w	15-35	GAGAGAGAGAGAGAGAGATTG	CTCTCACTGTCACTCTCAATC	5	5A2G2A5A1T1	21M	Scaffold_494	w	620680	620700	Scaffold_494-620810-621071	-5	na
car-miR6281-2-5p	Phas-7_Scaffold_452_734189_734846_c	136-156	GAGAGAGAGAGAGAGAGATTG	TTCATTCTCTCTATCTCTCTC	6	0T2A0T7A5C0T1	21M	Scaffold_452	c	734691	734711	Scaffold_452-734189-734702	0	so
car-miR482q-1-5p	Phas-15_Scaffold_549_680139_680544_c	88-106	TACCGGCCGGAACCTTTCT	ATGGCTTTCCTTGGGCAAA	7	5T0T0T6G0C1A1	19M	Scaffold_549	c	680439	680457	Scaffold_549-680139-680400	2	so
car-miR482q-2-5p	Phas-15_Scaffold_549_680139_680544_c	88-106	TACCGGCCGGAACCTTTCT	ATGGCTTTCCTTGGGCAAA	7	5T0T0T6G0C1A1	19M	Scaffold_549	c	680439	680457	Scaffold_549-680139-680400	2	so
car-miR171-9-3p	Phas-23_Scaffold_628_5774117_5775002_w	208-225	ACACTAACTTGAGCTTAT	TGGCAATGACCTTGAATC	5.5	2G0C1A3C2T4C0	18M	Scaffold_628	w	5774324	5774341	Scaffold_628-5774261-5775002	3	do
car-miR399-6-5p	Phas-1_Scaffold_2016_6956913_6957318_c	135-154	ACTGTTTCCTCTTAGCGATA	TGAGAGAGGATATTCGGCAT	5.5	3G1G4T1T3G0C2	20M	Scaffold_2016	c	6957165	6957184	Scaffold_2016-6956913-6957174	0	do
car-miR2275a-1-5p	Phas-3_Scaffold_2421_3943919_3944324_c	111-130	TTTAAAACCTGTTTTTGTTT	TACTTGTAGGCAAAGACAAA	5	0T1C2G1A1G4G5	20M	Scaffold_2421	c	3944195	3944214	Scaffold_2421-3943919-3944180	1	do
car-miR2275a-1-5p	Phas-4_Scaffold_2596_1686611_1687016_w	89-108	TTTAAAACCTGTTTTTGTTT	AATATTTGAAGAAAAACTAG	5.5	2T0A4A1G6T1G0	20M	Scaffold_2596	w	1686699	1686718	Scaffold_2596-1686755-1687016	-2	do
car-miR821c-3p	Phas-12_Scaffold_531_693702_694179_c	182-201	GTTGAAAATACAAAATTGGG	AGACTTTTAAGTTTTAAGCA	5.5	0A0G7A7G1A0	20M	Scaffold_531	c	693979	693998	Scaffold_531-693702-694035	-2	na
car-miR821c-3p	Phas-8_Scaffold_489_839816_840221_c	158-177	GTTGAAAATACAAAATTGGG	GGACTTTTAAGTCTTAAGCA	6.5	0G0G7A2C4G1A0	20M	Scaffold_489	c	840045	840064	Scaffold_489-839816-840077	-1	na
car-miR2275a-2-5p	Phas-3_Scaffold_2421_3943919_3944324_c	111-130	TTTAAAACCTGTTTTTGTTT	TACTTGTAGGCAAAGACAAA	5	0T1C2G1A1G4G5	20M	Scaffold_2421	c	3944195	3944214	Scaffold_2421-3943919-3944180	1	do
car-miR2275a-2-5p	Phas-4_Scaffold_2596_1686611_1687016_w	89-108	TTTAAAACCTGTTTTTGTTT	AATATTTGAAGAAAAACTAG	5.5	2T0A4A1G6T1G0	20M	Scaffold_2596	w	1686699	1686718	Scaffold_2596-1686755-1687016	-2	do
car-miR6281-3p	Phas-11_Scaffold_522_1396447_1397068_c	112-129	CAAGCGAGAGAGAGTTTG	ATTCGCCCTCTTCCCAAC	5.5	0A5C4T0C1C3	18M	Scaffold_522	c	1396940	1396957	Scaffold_522-1396447-1396924	1	so
car-miR6281-3p	Phas-25_Scaffold_638_9512766_9513147_c	252-269	CAAGCGAGAGAGAGTTTG	GTTTGCTTTTACTTACAC	5	3T3T1T0A2T1C2	18M	Scaffold_638	c	9512879	9512896	Scaffold_638-9512766-9513003	-5	do
car-miR5057-5p	Phas-2_Scaffold_2339_1848534_1848939_w	235-253	AGTTTTAGAAATCTTTAAA	TCTAAATTCTTAAAAAGTT	5.5	2T4T0C3A3G2	19M	Scaffold_2339	w	1848768	1848786	Scaffold_2339-1848678-1848939	4	so
car-miR5057-5p	Phas-2_Scaffold_2339_1848678_1849083_c	253-271	AGTTTTAGAAATCTTTAAA	GCGAAATGTATAAAATTTT	5.5	0G1G4G1A2A2T3	19M	Scaffold_2339	c	1848813	1848831	Scaffold_2339-1848678-1848939	-5	na
car-miR5057-5p	Phas-13_Scaffold_539_892158_892863_w	113-131	AGTTTTAGAAATCTTTAAA	TTGAAATATATATAAACTT	5	1T0G4A1A2T3C2	19M	Scaffold_539	w	892270	892288	Scaffold_539-892302-892863	-1	na
car-miR5057-5p	Phas-7_Scaffold_452_734045_734702_w	135-153	AGTTTTAGAAATCTTTAAA	CCAACATCTCTAGGCATTG	6.5	0C3C4C3G0C3G0	19M	Scaffold_452	w	734179	734197	Scaffold_452-734189-734702	0	do
car-miR865-3p	Phas-2_Scaffold_2339_1848678_1849083_c	232-252	AAACTATATACACTCCTTTTT	TTTTGTATGAGGGACGAAAAA	7	3T0G3G0A1G2C6	21M	Scaffold_2339	c	1848832	1848852	Scaffold_2339-1848678-1848939	-4	so
car-miR11523a-5p	Phas-22_Scaffold_624_2711857_2712310_c	86-103	ACTAATTTGGACGACTTT	TGATAAATGCTGTTTAAG	5.5	4A2T0G3T1T2G0	18M	Scaffold_624	c	2712208	2712225	Scaffold_624-2711857-2712166	2	na
car-miR5272e-5p	Phas-24_Scaffold_636_3749309_3749714_w	90-107	TAGGTGTGTATTTTGTTA	CTCTACAAAGAAAACAAA	4.5	0C2T3A1G7A0	18M	Scaffold_636	w	3749398	3749415	Scaffold_636-3749453-3749714	-2	na
car-miR6459a-2-3p	Phas-9_Scaffold_494_620810_621215_c	62-81	TTCGAGTTTGAGTTTGAGCT	AAGCTCAAAATTAAATCAAA	6	9A1T3T0C0A0A1	20M	Scaffold_494	c	621135	621154	Scaffold_494-620810-621071	3	na
car-miR2923-3-3p	Phas-13_Scaffold_539_892158_892863_w	68-85	TATAAATATAAATACACA	TCATTTTTACCTATGTGT	5	0T0C4T2C0C7	18M	Scaffold_539	w	892225	892242	Scaffold_539-892302-892863	-3	so
car-miR2923-3-3p	Phas-20_Scaffold_588_2420056_2420605_w	68-85	TATAAATATAAATACACA	TCATTTTTACCTATGTGT	5	0T0C4T2C0C7	18M	Scaffold_588	w	2420123	2420140	Scaffold_588-2420200-2420605	-3	so
car-miR2923-3-3p	Phas-2_Scaffold_2339_1848534_1848939_w	136-153	TATAAATATAAATACACA	ATATTTAATTTTGTAACT	6	7A0T3G1A0A0C1	18M	Scaffold_2339	w	1848669	1848686	Scaffold_2339-1848678-1848939	0	do
car-miR2923-3-3p	Phas-24_Scaffold_636_3749453_3749858_c	205-222	TATAAATATAAATACACA	ATGTTTGAACTTATTTGC	6	2G3G0A1C4T2C0	18M	Scaffold_636	c	3749637	3749654	Scaffold_636-3749453-3749714	-3	na
car-miR2923-3-3p	Phas-22_Scaffold_624_2711857_2712310_c	39-56	TATAAATATAAATACACA	ATGTTCATAATTCTGCCT	5.5	2G2C3A2C2C0C1	18M	Scaffold_624	c	2712255	2712272	Scaffold_624-2711857-2712166	4	do
car-miR6459a-3-5p	Phas-9_Scaffold_494_620810_621215_c	62-81	TTCGAGTTTGAGTTTGAGCT	AAGCTCAAAATTAAATCAAA	6	9A1T3T0C0A0A1	20M	Scaffold_494	c	621135	621154	Scaffold_494-620810-621071	3	na
car-miR2275a-3-5p	Phas-4_Scaffold_2596_1686611_1687016_w	89-108	TTTAAAACCTGTTTTTGTTT	AATATTTGAAGAAAAACTAG	5.5	2T0A4A1G6T1G0	20M	Scaffold_2596	w	1686699	1686718	Scaffold_2596-1686755-1687016	-2	do
car-miR2275a-3-5p	Phas-3_Scaffold_2421_3943919_3944324_c	111-130	TTTAAAACCTGTTTTTGTTT	TACTTGTAGGCAAAGACAAA	5	0T1C2G1A1G4G5	20M	Scaffold_2421	c	3944195	3944214	Scaffold_2421-3943919-3944180	1	do
